# Brain state locks silent memories in a trained fly connectome

**DOI:** 10.64898/2026.10.24.761586

**Authors:** Han Wang, Joe Yeong Poh Sheng, Yunhua Zhao, Yuhui Zhao, Zizhong Yu, Xiaoyu Liu, Ruoyun He, Huikuan Chen, Ting Liu, Ye Tian, Weibang Chen, Yao Cai, Yue Xu, Hongyu Ning, Xuanhe Hou, Lingpin Pang, Danxian Jiang, Huafeng Liu, Junfeng Hao, Chunjie Tian

**Author notes:** Correspondence (Huafeng Liu). Correspondence (Junfeng Hao). Correspondence (Chunjie Tian). These authors contributed equally: Han Wang and Joe Yeong Poh Sheng.

## Abstract

Complete connectomes now exist for insect nervous systems, but whether a fixed wiring diagram can learn, and what its memories consist of, is unknown. Here, we trained a spiking model of the whole male *Drosophila* central nervous system, 167,106 neurons with fixed wiring, to plan moves and to remember a visual cue. Spikes write the cue into neuronal adaptation, which holds it silently until the next input reads it out. Cells that hold the trace are enriched for transcripts of a calcium-activated potassium channel in fly cell atlases. The learned readout recalls the trace only in the brain state of learning: the same trace evokes a different response at another delay, and a disease-like loss of potassium current rewrites the trace and changes how it is read. Learning in the new state is spared. Memory failure can arise from a change of state rather than a loss of storage.

**HIGHLIGHTS:**

- A fixed whole-fly connectome learns to plan and to remember a visual cue
- The cue is held silently in neuronal adaptation and read out by the next input
- Recall works only in the brain state of learning, at writing and at reading
- A disease-like lesion rewrites the trace, while learning in the new state is spared

**IN BRIEF:** Wang et al. train a spiking model of the whole male fly nervous system to plan and to remember. It holds a visual cue silently in neuronal adaptation and recalls it only in the brain state of learning, so a disease-like lesion removes recall while new learning is spared.
