## Supplementary material for "Brain state locks silent memories in a trained fly connectome": Data S1 - Figure source data: Figure_S1.csv

panel	series	name	parameter	label	cells_located	changed_located	lo	hi	scale_um_per_px	line	groups	central brain intrinsic	VNC intrinsic	visual projection & centrifugal	descending & ascending	motor & efferent	map_id	updates	brain_change	rho	ci	holm_p	method	group	mean_abs_change	planning_map	tier	optimal_moves	depth_fraction	updates_by_set	deadlock_alternative_at_entry	stages	median_updates	condition	run	status	solved	value	item	replays	histories	identical	max_abs_logit_difference	gradient_recompute_max_abs	full_state_restore_exact
A	tile	post_log_gain	post_log_gain	output gain	140024	138128	0.0001	0.02	1.0567477290317324	99% of cells changed
A	tile	pre_log_gain	pre_log_gain	input gain	140024	19812	0.0001	0.02	1.0567477290317324	14% of cells changed
A	tile	threshold_mv	threshold_mv	threshold	140024	138755	0.0001	0.02	1.0567477290317324	99% of cells changed
A	tile	consistent			597				1.0567477290317324	118 groups, 603 cells	118
A	consistent groups by cell group											39	52	6	14	7
B	map																tier 1, map 1	100	42.09759257378887
B	map																tier 1, map 2	100	51.79222481283077
B	map																tier 1, map 3	104	41.35390839138199
B	map																tier 2, map 1	84	35.21795634219961
B	map																tier 2, map 2	92	38.03614149395858
B	map																tier 2, map 3	96	48.38769791637935
B	map																tier 3, map 1	136	53.47669810587335
B	map																tier 3, map 2	684	113.91286747878446
B	map																tier 3, map 3	232	84.12119036491826
B	map																tier 4, map 1	360	83.38552342847404
B	map																tier 4, map 2	280	73.05520395347445
B	map																tier 4, map 3	404	88.39443942965478
B	map																tier 5, map 1	468	92.7324256184144
B	map																tier 5, map 2	392	101.35512583114308
B	map																tier 5, map 3	364	74.22757193448545
B	map																tier 6, map 1	440	95.2563199120248
B	map																tier 6, map 2	612	125.52597968915394
B	map																tier 6, map 3	636	133.0975125573679
B	map																tier 7, map 1	1044	163.3028438627474
B	map																tier 7, map 2	716	110.61113562417738
B	map																tier 7, map 3	1260	174.1403747678236
B	map																tier 8, map 1	1924	202.39120939653964
B	map																tier 8, map 2	1556	187.0270913041708
B	map																tier 8, map 3	1472	181.17242762666595
B	test																			0.9732550784543594	0.9387168368134516;0.997361675597422	0.0002999700029997	Spearman, BCa bootstrap interval, permutation p
C	group		post_log_gain																					optic lobe intrinsic	0.0059565145912592
C	group		pre_log_gain																					optic lobe intrinsic	0.0003160356394825
C	group		threshold_mv																					optic lobe intrinsic	0.0011821865892106
C	group		post_log_gain																					central brain intrinsic	0.0055722166355697
C	group		pre_log_gain																					central brain intrinsic	0.001071937696819
C	group		threshold_mv																					central brain intrinsic	0.0013650903175464
C	group		post_log_gain																					VNC intrinsic	0.0064422756956368
C	group		pre_log_gain																					VNC intrinsic	0.0018566290675962
C	group		threshold_mv																					VNC intrinsic	0.0012511171046883
C	group		post_log_gain																					visual projection & centrifugal	0.007055642527233593
C	group		pre_log_gain																					visual projection & centrifugal	0.003162341119034482
C	group		threshold_mv																					visual projection & centrifugal	0.0015142439332478288
C	group		post_log_gain																					descending & ascending	0.006944241304721299
C	group		pre_log_gain																					descending & ascending	0.0015695793413172633
C	group		threshold_mv																					descending & ascending	0.0012387686443726038
C	group		post_log_gain																					motor & efferent	0.005149788255307895
C	group		pre_log_gain																					motor & efferent	0.001228474434130561
C	group		threshold_mv																					motor & efferent	0.0008754091829703066
C	group		post_log_gain																					sensory	0.0017943984038879962
C	group		pre_log_gain																					sensory	0.0
C	group		threshold_mv																					sensory	0.0008979696814753369
C	group		post_log_gain																					other	0.0034115926961987
C	group		pre_log_gain																					other	0.0
C	group		threshold_mv																					other	0.0008526149516304
D	map																	0.0;0.0;4.0;4.0;4.0;8.0;12.0;16.0;16.0;20.0;24.0;28.0;32.0;36.0;36.0;40.0;44.0;48.0;52.0;56.0;56.0;60.0;64.0;64.0;68.0;68.0;72.0;72.0;76.0;80.0;84.0;84.0;88.0;92.0;96.0;100.0								tier 1, map 1	1	11	0.0909090909090909;0.1818181818181818;0.1818181818181818;0.2727272727272727;0.3636363636363636;0.3636363636363636;0.3636363636363636;0.3636363636363636;0.4545454545454545;0.4545454545454545;0.4545454545454545;0.4545454545454545;0.4545454545454545;0.4545454545454545;0.5454545454545454;0.5454545454545454;0.5454545454545454;0.5454545454545454;0.5454545454545454;0.5454545454545454;0.6363636363636364;…
D	map																	0.0;0.0;0.0;0.0;4.0;8.0;8.0;12.0;16.0;20.0;24.0;28.0;32.0;36.0;40.0;40.0;40.0;44.0;48.0;48.0;52.0;56.0;60.0;64.0;68.0;72.0;76.0;76.0;80.0;84.0;88.0;92.0;96.0;100.0								tier 1, map 2	1	9	0.1111111111111111;0.2222222222222222;0.3333333333333333;0.4444444444444444;0.4444444444444444;0.4444444444444444;0.5555555555555556;0.5555555555555556;0.5555555555555556;0.5555555555555556;0.5555555555555556;0.5555555555555556;0.5555555555555556;0.5555555555555556;0.5555555555555556;0.6666666666666666;0.7777777777777778;0.7777777777777778;0.7777777777777778;0.8888888888888888;0.8888888888888888;…
D	map																	0.0;0.0;0.0;4.0;8.0;8.0;8.0;12.0;12.0;16.0;20.0;24.0;28.0;28.0;32.0;36.0;40.0;44.0;48.0;52.0;56.0;60.0;60.0;64.0;68.0;72.0;72.0;76.0;80.0;84.0;88.0;88.0;92.0;96.0;100.0;104.0								tier 1, map 3	1	10	0.1;0.2;0.3;0.3;0.3;0.4;0.5;0.5;0.6;0.6;0.6;0.6;0.6;0.7;0.7;0.7;0.7;0.7;0.7;0.7;0.7;0.7;0.8;0.8;0.8;0.8;0.9;0.9;0.9;0.9;0.9;1.0;1.0;1.0;1.0;1.0
D	map																	0.0;0.0;4.0;4.0;8.0;8.0;12.0;12.0;12.0;16.0;20.0;24.0;24.0;24.0;28.0;32.0;36.0;40.0;44.0;44.0;44.0;48.0;52.0;56.0;56.0;56.0;56.0;60.0;64.0;68.0;72.0;76.0;80.0;84.0								tier 2, map 1	2	13	0.0769230769230769;0.1538461538461538;0.1538461538461538;0.2307692307692307;0.2307692307692307;0.3076923076923077;0.3076923076923077;0.3846153846153846;0.4615384615384615;0.4615384615384615;0.4615384615384615;0.4615384615384615;0.5384615384615384;0.6153846153846154;0.6153846153846154;0.6153846153846154;0.6153846153846154;0.6153846153846154;0.6153846153846154;0.6923076923076923;0.7692307692307693;…
D	map																	0.0;0.0;0.0;0.0;0.0;0.0;4.0;4.0;8.0;12.0;16.0;20.0;20.0;24.0;28.0;28.0;28.0;32.0;36.0;40.0;44.0;48.0;48.0;52.0;56.0;60.0;64.0;68.0;68.0;72.0;76.0;80.0;84.0;88.0;88.0;92.0								tier 2, map 2	2	14	0.0714285714285714;0.1428571428571428;0.2142857142857142;0.2857142857142857;0.3571428571428571;0.4285714285714285;0.4285714285714285;0.5;0.5;0.5;0.5;0.5;0.5714285714285714;0.5714285714285714;0.5714285714285714;0.6428571428571429;0.7142857142857143;0.7142857142857143;0.7142857142857143;0.7142857142857143;0.7142857142857143;0.7142857142857143;0.7857142857142857;0.7857142857142857;0.7857142857142857…
D	map																	0.0;4.0;4.0;8.0;8.0;8.0;12.0;16.0;20.0;20.0;20.0;24.0;28.0;32.0;32.0;36.0;40.0;44.0;48.0;52.0;52.0;56.0;56.0;56.0;56.0;56.0;60.0;64.0;68.0;72.0;76.0;76.0;80.0;84.0;88.0;92.0;96.0								tier 2, map 3	2	14	0.0714285714285714;0.0714285714285714;0.1428571428571428;0.1428571428571428;0.2142857142857142;0.2857142857142857;0.2857142857142857;0.2857142857142857;0.2857142857142857;0.3571428571428571;0.4285714285714285;0.4285714285714285;0.4285714285714285;0.4285714285714285;0.5;0.5;0.5;0.5;0.5;0.5;0.5714285714285714;0.5714285714285714;0.6428571428571429;0.7142857142857143;0.7857142857142857;0.857142857142…
D	map																	0.0;4.0;4.0;8.0;8.0;8.0;8.0;8.0;8.0;8.0;8.0;12.0;12.0;16.0;20.0;24.0;24.0;28.0;32.0;36.0;40.0;44.0;48.0;52.0;52.0;56.0;56.0;60.0;64.0;64.0;64.0;68.0;72.0;76.0;80.0;84.0;88.0;92.0;96.0;96.0;96.0;100.0;104.0;108.0;112.0;116.0;120.0;124.0;128.0;132.0;136.0								tier 3, map 1	3	17	0.0588235294117647;0.0588235294117647;0.1176470588235294;0.1176470588235294;0.1764705882352941;0.2352941176470588;0.2941176470588235;0.3529411764705882;0.4117647058823529;0.4705882352941176;0.5294117647058824;0.5294117647058824;0.5882352941176471;0.5882352941176471;0.5882352941176471;0.5882352941176471;0.6470588235294118;0.6470588235294118;0.6470588235294118;0.6470588235294118;0.6470588235294118;…
D	map																	0.0;4.0;4.0;4.0;4.0;4.0;4.0;8.0;8.0;12.0;16.0;20.0;24.0;28.0;32.0;36.0;40.0;44.0;48.0;52.0;52.0;56.0;60.0;64.0;68.0;72.0;76.0;80.0;80.0;84.0;88.0;92.0;96.0;100.0;104.0;108.0;112.0;112.0;116.0;120.0;124.0;128.0;128.0;128.0;132.0;136.0;136.0;136.0;136.0;140.0;144.0;148.0;152.0;156.0;160.0;164.0;168.0;172.0;176.0;180.0;184.0;188.0;192.0;196.0;200.0;204.0;208.0;212.0;216.0;220.0;224.0;228.0;232.0;236…								tier 3, map 2	3	21	0.0476190476190476;0.0476190476190476;0.0952380952380952;0.1428571428571428;0.1904761904761904;0.238095238095238;0.2857142857142857;0.2857142857142857;0.3333333333333333;0.3333333333333333;0.3333333333333333;0.3333333333333333;0.3333333333333333;0.3333333333333333;0.3333333333333333;0.3333333333333333;0.3333333333333333;0.3333333333333333;0.3333333333333333;0.3333333333333333;0.3809523809523809;0…
D	map																	0.0;0.0;0.0;0.0;4.0;8.0;12.0;16.0;16.0;20.0;24.0;28.0;32.0;36.0;40.0;40.0;40.0;44.0;48.0;52.0;56.0;60.0;64.0;68.0;68.0;72.0;76.0;80.0;84.0;88.0;92.0;96.0;100.0;104.0;108.0;112.0;112.0;116.0;120.0;124.0;128.0;132.0;132.0;132.0;132.0;132.0;132.0;136.0;140.0;144.0;148.0;152.0;156.0;160.0;164.0;168.0;172.0;172.0;172.0;172.0;176.0;180.0;184.0;184.0;188.0;192.0;196.0;200.0;204.0;208.0;212.0;216.0;220.0…								tier 3, map 3	3	18	0.0555555555555555;0.1111111111111111;0.1666666666666666;0.2222222222222222;0.2222222222222222;0.2222222222222222;0.2222222222222222;0.2222222222222222;0.2777777777777778;0.2777777777777778;0.2777777777777778;0.2777777777777778;0.2777777777777778;0.2777777777777778;0.2777777777777778;0.3333333333333333;0.3888888888888889;0.3888888888888889;0.3888888888888889;0.3888888888888889;0.3888888888888889;…
D	map																	0.0;4.0;4.0;8.0;8.0;8.0;12.0;12.0;16.0;20.0;24.0;28.0;32.0;36.0;36.0;40.0;44.0;48.0;52.0;56.0;60.0;64.0;68.0;72.0;76.0;80.0;84.0;84.0;84.0;88.0;92.0;96.0;96.0;96.0;96.0;100.0;104.0;104.0;104.0;108.0;112.0;116.0;120.0;124.0;124.0;124.0;128.0;132.0;136.0;140.0;144.0;148.0;152.0;156.0;160.0;164.0;168.0;172.0;172.0;172.0;172.0;176.0;180.0;184.0;188.0;188.0;188.0;188.0;188.0;192.0;196.0;200.0;204.0;20…								tier 4, map 1	4	25	0.04;0.04;0.08;0.08;0.12;0.16;0.16;0.2;0.2;0.2;0.2;0.2;0.2;0.2;0.24;0.24;0.24;0.24;0.24;0.24;0.24;0.24;0.24;0.24;0.24;0.24;0.24;0.28;0.32;0.32;0.32;0.32;0.36;0.4;0.44;0.44;0.44;0.48;0.52;0.52;0.52;0.52;0.52;0.52;0.56;0.6;0.6;0.6;0.6;0.6;0.6;0.6;0.6;0.6;0.6;0.6;0.6;0.6;0.64;0.68;0.72;0.72;0.72;0.72;0.72;0.76;0.8;0.84;0.88;0.88;0.88;0.88;0.88;0.88;0.88;0.88;0.88;0.88;0.88;0.88;0.88;0.88;0.88;0.88;0…
D	map																	0.0;0.0;0.0;0.0;0.0;0.0;0.0;0.0;0.0;4.0;8.0;12.0;16.0;20.0;20.0;24.0;28.0;28.0;28.0;32.0;36.0;40.0;44.0;48.0;48.0;52.0;56.0;60.0;64.0;68.0;72.0;76.0;80.0;84.0;88.0;88.0;88.0;88.0;88.0;92.0;96.0;96.0;96.0;100.0;104.0;104.0;108.0;112.0;116.0;120.0;124.0;128.0;132.0;136.0;140.0;144.0;148.0;152.0;156.0;160.0;160.0;164.0;168.0;172.0;176.0;180.0;184.0;188.0;192.0;192.0;196.0;200.0;204.0;208.0;208.0;212…								tier 4, map 2	4	26	0.0384615384615384;0.0769230769230769;0.1153846153846153;0.1538461538461538;0.1923076923076923;0.2307692307692307;0.2692307692307692;0.3076923076923077;0.3461538461538461;0.3461538461538461;0.3461538461538461;0.3461538461538461;0.3461538461538461;0.3461538461538461;0.3846153846153846;0.3846153846153846;0.3846153846153846;0.4230769230769231;0.4615384615384615;0.4615384615384615;0.4615384615384615;…
D	map																	0.0;4.0;8.0;8.0;8.0;8.0;8.0;8.0;8.0;12.0;16.0;20.0;24.0;24.0;24.0;28.0;32.0;36.0;40.0;44.0;48.0;52.0;56.0;60.0;64.0;68.0;72.0;76.0;80.0;84.0;88.0;92.0;96.0;100.0;104.0;108.0;112.0;116.0;120.0;124.0;124.0;128.0;132.0;136.0;140.0;144.0;148.0;152.0;156.0;160.0;164.0;168.0;168.0;168.0;168.0;172.0;176.0;180.0;184.0;188.0;188.0;188.0;188.0;192.0;196.0;200.0;200.0;200.0;204.0;208.0;212.0;212.0;216.0;220…								tier 4, map 3	4	26	0.0384615384615384;0.0384615384615384;0.0384615384615384;0.0769230769230769;0.1153846153846153;0.1538461538461538;0.1923076923076923;0.2307692307692307;0.2692307692307692;0.2692307692307692;0.2692307692307692;0.2692307692307692;0.2692307692307692;0.3076923076923077;0.3461538461538461;0.3461538461538461;0.3461538461538461;0.3461538461538461;0.3461538461538461;0.3461538461538461;0.3461538461538461;…
D	map																	0.0;4.0;4.0;4.0;8.0;12.0;12.0;16.0;20.0;20.0;20.0;24.0;28.0;28.0;28.0;32.0;36.0;40.0;44.0;48.0;52.0;56.0;60.0;64.0;68.0;72.0;72.0;76.0;80.0;84.0;84.0;88.0;92.0;96.0;100.0;104.0;108.0;108.0;108.0;108.0;108.0;112.0;116.0;116.0;120.0;124.0;128.0;132.0;132.0;136.0;140.0;144.0;148.0;152.0;156.0;160.0;164.0;168.0;172.0;172.0;176.0;180.0;184.0;188.0;192.0;196.0;200.0;204.0;208.0;212.0;216.0;220.0;224.0;…								tier 5, map 1	5	28	0.0357142857142857;0.0357142857142857;0.0714285714285714;0.1071428571428571;0.1071428571428571;0.1071428571428571;0.1428571428571428;0.1428571428571428;0.1428571428571428;0.1785714285714285;0.2142857142857142;0.2142857142857142;0.2142857142857142;0.25;0.2857142857142857;0.2857142857142857;0.2857142857142857;0.2857142857142857;0.2857142857142857;0.2857142857142857;0.2857142857142857;0.285714285714…
D	map																	0.0;4.0;8.0;12.0;12.0;16.0;16.0;20.0;24.0;28.0;32.0;36.0;40.0;40.0;40.0;40.0;40.0;44.0;48.0;52.0;56.0;60.0;64.0;68.0;72.0;72.0;72.0;76.0;80.0;84.0;88.0;92.0;96.0;100.0;100.0;104.0;108.0;112.0;116.0;120.0;120.0;120.0;124.0;128.0;132.0;136.0;140.0;144.0;148.0;152.0;156.0;156.0;160.0;164.0;168.0;172.0;176.0;180.0;180.0;180.0;184.0;188.0;192.0;196.0;200.0;204.0;208.0;212.0;216.0;216.0;220.0;224.0;224…								tier 5, map 2	5	29	0.0344827586206896;0.0344827586206896;0.0344827586206896;0.0344827586206896;0.0689655172413793;0.0689655172413793;0.1034482758620689;0.1034482758620689;0.1034482758620689;0.1034482758620689;0.1034482758620689;0.1034482758620689;0.1034482758620689;0.1379310344827586;0.1724137931034483;0.2068965517241379;0.2413793103448276;0.2413793103448276;0.2413793103448276;0.2413793103448276;0.2413793103448276;…
D	map																	0.0;0.0;0.0;0.0;0.0;4.0;8.0;12.0;12.0;12.0;16.0;20.0;24.0;28.0;28.0;32.0;36.0;40.0;44.0;44.0;48.0;52.0;52.0;56.0;60.0;64.0;68.0;72.0;76.0;80.0;84.0;88.0;92.0;92.0;96.0;100.0;104.0;108.0;112.0;112.0;116.0;120.0;124.0;128.0;128.0;132.0;136.0;140.0;140.0;140.0;144.0;148.0;152.0;152.0;156.0;160.0;164.0;168.0;172.0;176.0;176.0;176.0;180.0;184.0;188.0;188.0;188.0;192.0;196.0;200.0;200.0;204.0;208.0;212…								tier 5, map 3	5	33	0.0303030303030303;0.0606060606060606;0.0909090909090909;0.1212121212121212;0.1515151515151515;0.1515151515151515;0.1515151515151515;0.1515151515151515;0.1818181818181818;0.2121212121212121;0.2121212121212121;0.2121212121212121;0.2121212121212121;0.2121212121212121;0.2424242424242424;0.2424242424242424;0.2424242424242424;0.2424242424242424;0.2424242424242424;0.2727272727272727;0.2727272727272727;…
D	map																	0.0;4.0;4.0;8.0;12.0;12.0;16.0;20.0;24.0;24.0;28.0;32.0;36.0;40.0;44.0;44.0;44.0;44.0;44.0;48.0;52.0;56.0;60.0;64.0;68.0;72.0;76.0;80.0;80.0;84.0;88.0;92.0;96.0;100.0;104.0;108.0;112.0;116.0;116.0;116.0;116.0;116.0;120.0;124.0;128.0;132.0;136.0;140.0;144.0;148.0;152.0;156.0;160.0;164.0;168.0;172.0;172.0;176.0;180.0;184.0;188.0;188.0;188.0;192.0;196.0;200.0;204.0;208.0;212.0;216.0;220.0;224.0;228.…								tier 6, map 1	6	37	0.027027027027027;0.027027027027027;0.054054054054054;0.054054054054054;0.054054054054054;0.081081081081081;0.081081081081081;0.081081081081081;0.081081081081081;0.1081081081081081;0.1081081081081081;0.1081081081081081;0.1081081081081081;0.1081081081081081;0.1081081081081081;0.1351351351351351;0.1621621621621621;0.1891891891891892;0.2162162162162162;0.2162162162162162;0.2162162162162162;0.2162162…
D	map																	0.0;4.0;4.0;8.0;8.0;8.0;8.0;8.0;8.0;12.0;12.0;12.0;16.0;16.0;16.0;20.0;24.0;28.0;28.0;32.0;36.0;40.0;40.0;40.0;40.0;40.0;44.0;48.0;52.0;56.0;60.0;64.0;68.0;72.0;76.0;80.0;84.0;88.0;92.0;92.0;96.0;100.0;104.0;108.0;112.0;116.0;120.0;124.0;128.0;132.0;136.0;140.0;144.0;148.0;148.0;148.0;148.0;148.0;148.0;148.0;152.0;156.0;160.0;164.0;168.0;172.0;176.0;180.0;184.0;188.0;192.0;196.0;200.0;204.0;204.0…								tier 6, map 2	6	34	0.0294117647058823;0.0294117647058823;0.0588235294117647;0.0588235294117647;0.088235294117647;0.1176470588235294;0.1470588235294117;0.1764705882352941;0.2058823529411764;0.2058823529411764;0.2352941176470588;0.2647058823529412;0.2647058823529412;0.2941176470588235;0.3235294117647059;0.3235294117647059;0.3235294117647059;0.3235294117647059;0.3529411764705882;0.3529411764705882;0.3529411764705882;0…
D	map																	0.0;0.0;0.0;0.0;4.0;8.0;8.0;8.0;8.0;12.0;16.0;20.0;24.0;28.0;32.0;36.0;40.0;44.0;44.0;48.0;52.0;56.0;60.0;64.0;68.0;72.0;76.0;76.0;80.0;84.0;88.0;92.0;96.0;100.0;104.0;108.0;108.0;112.0;116.0;120.0;124.0;128.0;132.0;136.0;140.0;144.0;148.0;152.0;156.0;160.0;164.0;168.0;168.0;172.0;176.0;180.0;184.0;188.0;192.0;196.0;200.0;200.0;200.0;200.0;204.0;208.0;212.0;216.0;220.0;224.0;228.0;232.0;236.0;240…								tier 6, map 3	6	34	0.0294117647058823;0.0588235294117647;0.088235294117647;0.1176470588235294;0.1176470588235294;0.1176470588235294;0.1470588235294117;0.1764705882352941;0.2058823529411764;0.2058823529411764;0.2058823529411764;0.2058823529411764;0.2058823529411764;0.2058823529411764;0.2058823529411764;0.2058823529411764;0.2058823529411764;0.2058823529411764;0.2352941176470588;0.2352941176470588;0.2352941176470588;0…
D	map																	0.0;0.0;0.0;0.0;0.0;0.0;0.0;4.0;8.0;8.0;8.0;12.0;16.0;16.0;20.0;24.0;28.0;32.0;32.0;36.0;40.0;44.0;48.0;48.0;52.0;56.0;60.0;64.0;68.0;68.0;72.0;76.0;80.0;84.0;88.0;92.0;92.0;96.0;100.0;104.0;108.0;108.0;108.0;112.0;116.0;120.0;124.0;124.0;124.0;128.0;132.0;136.0;140.0;144.0;148.0;152.0;152.0;156.0;160.0;164.0;168.0;172.0;176.0;180.0;184.0;188.0;192.0;196.0;200.0;200.0;200.0;200.0;200.0;204.0;208.…								tier 7, map 1	7	42	0.0238095238095238;0.0476190476190476;0.0714285714285714;0.0952380952380952;0.119047619047619;0.1428571428571428;0.1666666666666666;0.1666666666666666;0.1666666666666666;0.1904761904761904;0.2142857142857142;0.2142857142857142;0.2142857142857142;0.238095238095238;0.238095238095238;0.238095238095238;0.238095238095238;0.238095238095238;0.2619047619047619;0.2619047619047619;0.2619047619047619;0.2619…
D	map																	0.0;0.0;4.0;4.0;4.0;8.0;8.0;8.0;8.0;12.0;16.0;16.0;20.0;24.0;24.0;28.0;32.0;36.0;40.0;44.0;48.0;48.0;52.0;56.0;60.0;64.0;68.0;72.0;76.0;80.0;84.0;88.0;92.0;92.0;96.0;100.0;104.0;108.0;108.0;108.0;108.0;112.0;116.0;120.0;124.0;128.0;132.0;136.0;136.0;136.0;136.0;136.0;136.0;136.0;136.0;136.0;136.0;140.0;144.0;148.0;148.0;152.0;156.0;160.0;164.0;168.0;172.0;176.0;180.0;184.0;184.0;184.0;188.0;192.0…								tier 7, map 2	7	41	0.024390243902439;0.048780487804878;0.048780487804878;0.073170731707317;0.0975609756097561;0.0975609756097561;0.1219512195121951;0.1463414634146341;0.1707317073170731;0.1707317073170731;0.1707317073170731;0.1951219512195122;0.1951219512195122;0.1951219512195122;0.2195121951219512;0.2195121951219512;0.2195121951219512;0.2195121951219512;0.2195121951219512;0.2195121951219512;0.2195121951219512;0.24…
D	map																	0.0;0.0;4.0;4.0;4.0;4.0;8.0;8.0;8.0;8.0;8.0;8.0;8.0;8.0;12.0;16.0;16.0;20.0;24.0;28.0;32.0;36.0;40.0;40.0;44.0;48.0;52.0;56.0;60.0;64.0;68.0;72.0;76.0;80.0;84.0;88.0;92.0;96.0;100.0;104.0;108.0;112.0;116.0;120.0;124.0;128.0;132.0;136.0;140.0;144.0;148.0;152.0;152.0;156.0;160.0;164.0;168.0;172.0;176.0;180.0;180.0;184.0;188.0;192.0;196.0;196.0;200.0;204.0;208.0;212.0;216.0;216.0;220.0;224.0;228.0;2…								tier 7, map 3	7	46	0.0217391304347826;0.0434782608695652;0.0434782608695652;0.0652173913043478;0.0869565217391304;0.108695652173913;0.108695652173913;0.1304347826086956;0.1521739130434782;0.1739130434782608;0.1956521739130435;0.217391304347826;0.2391304347826087;0.2608695652173913;0.2608695652173913;0.2608695652173913;0.2826086956521739;0.2826086956521739;0.2826086956521739;0.2826086956521739;0.2826086956521739;0.2…
D	map																	0.0;4.0;4.0;8.0;8.0;8.0;12.0;12.0;12.0;12.0;16.0;20.0;24.0;28.0;32.0;32.0;36.0;40.0;44.0;48.0;52.0;56.0;60.0;64.0;68.0;72.0;76.0;76.0;80.0;84.0;88.0;92.0;96.0;96.0;100.0;104.0;108.0;112.0;112.0;116.0;120.0;124.0;128.0;132.0;136.0;136.0;136.0;136.0;140.0;144.0;148.0;152.0;156.0;160.0;164.0;168.0;172.0;176.0;180.0;184.0;184.0;184.0;188.0;192.0;192.0;196.0;200.0;204.0;208.0;208.0;208.0;208.0;208.0;2…								tier 8, map 1	8	60	0.0166666666666666;0.0166666666666666;0.0333333333333333;0.0333333333333333;0.05;0.0666666666666666;0.0666666666666666;0.0833333333333333;0.1;0.1166666666666666;0.1166666666666666;0.1166666666666666;0.1166666666666666;0.1166666666666666;0.1166666666666666;0.1333333333333333;0.1333333333333333;0.1333333333333333;0.1333333333333333;0.1333333333333333;0.1333333333333333;0.1333333333333333;0.13333333…
D	map																	0.0;4.0;4.0;4.0;4.0;8.0;12.0;12.0;16.0;20.0;20.0;20.0;24.0;28.0;32.0;36.0;40.0;44.0;48.0;52.0;52.0;56.0;60.0;64.0;68.0;72.0;76.0;80.0;84.0;88.0;92.0;96.0;100.0;104.0;108.0;112.0;116.0;120.0;124.0;124.0;128.0;132.0;136.0;140.0;144.0;148.0;152.0;156.0;160.0;164.0;168.0;172.0;176.0;180.0;184.0;188.0;188.0;188.0;192.0;196.0;200.0;204.0;208.0;212.0;212.0;212.0;216.0;220.0;224.0;228.0;232.0;236.0;240.0…								tier 8, map 2	8	49	0.0204081632653061;0.0204081632653061;0.0408163265306122;0.0612244897959183;0.0816326530612244;0.0816326530612244;0.0816326530612244;0.1020408163265306;0.1020408163265306;0.1020408163265306;0.1224489795918367;0.1428571428571428;0.1428571428571428;0.1428571428571428;0.1428571428571428;0.1428571428571428;0.1428571428571428;0.1428571428571428;0.1428571428571428;0.1428571428571428;0.1632653061224489;…
D	map																	0.0;0.0;0.0;0.0;0.0;0.0;0.0;4.0;8.0;8.0;8.0;12.0;12.0;16.0;20.0;20.0;24.0;24.0;28.0;32.0;36.0;40.0;44.0;44.0;48.0;52.0;56.0;56.0;56.0;56.0;60.0;64.0;68.0;72.0;76.0;80.0;84.0;88.0;92.0;96.0;100.0;100.0;104.0;108.0;112.0;116.0;116.0;116.0;116.0;116.0;120.0;124.0;128.0;128.0;128.0;132.0;136.0;140.0;144.0;148.0;152.0;156.0;160.0;164.0;164.0;168.0;172.0;176.0;180.0;184.0;188.0;192.0;196.0;196.0;200.0;…								tier 8, map 3	8	50	0.02;0.04;0.06;0.08;0.1;0.12;0.14;0.14;0.14;0.16;0.18;0.18;0.2;0.2;0.2;0.22;0.22;0.24;0.24;0.24;0.24;0.24;0.24;0.26;0.26;0.26;0.26;0.28;0.3;0.32;0.32;0.32;0.32;0.32;0.32;0.32;0.32;0.32;0.32;0.32;0.32;0.34;0.34;0.34;0.34;0.34;0.36;0.38;0.4;0.42;0.42;0.42;0.42;0.44;0.46;0.46;0.46;0.46;0.46;0.46;0.46;0.46;0.46;0.46;0.48;0.48;0.48;0.48;0.48;0.48;0.48;0.48;0.48;0.5;0.5;0.5;0.5;0.5;0.5;0.5;0.5;0.5;0.52…
E	map																tier 1, map 2											9		100;72;68;64;84;68
E	map																tier 1, map 3											10		104;92;72;92;124;80
E	map																tier 1, map 1											11		100;72;108;112;108;84
E	map																tier 2, map 1											13		84;80;72;48;44;72
E	map																tier 2, map 2											14		92;84;84;92;108;108
E	map																tier 2, map 3											14		96;88;136;104;92;72
E	map																tier 3, map 1											17		136;84;108;84;132;116
E	map																tier 3, map 3											18		232;224;252;220;264;224
E	map																tier 3, map 2											21		684;620;500;560;544;524
E	map																tier 4, map 1											25		360;352;368;384;344;396
E	map																tier 4, map 2											26		280;320;300;280;232;280
E	map																tier 4, map 3											26		404;464;372;436;376;360
E	map																tier 5, map 1											28		468;488;568;456;572;492
E	map																tier 5, map 2											29		392;404;360;360;352;412
E	map																tier 5, map 3											33		364;380;376;304;352;408
E	map																tier 6, map 2											34		612;572;600;664;584;664
E	map																tier 6, map 3											34		636;648;600;644;692;628
E	map																tier 6, map 1											37		440;360;420;388;376;356
E	map																tier 7, map 2											41		716;908;1020;788;788;724
E	map																tier 7, map 1											42		1044;1000;1072;996;1060;796
E	map																tier 7, map 3											46		1260;1344;1276;1328;1256;1120
E	map																tier 8, map 2											49		1556;1632;1368;1384;1696;1648
E	map																tier 8, map 3											50		1472;1192;1480;1312;1212;1428
E	map																tier 8, map 1											60		1924;1904;1176;2404;2296;2180
F	stages																	0;4;0;12;20;20;8;4;4;12;16;0;0;0;8;32;0;8;28;24;0;0;8;0;4;16;32;12;16;0;4;4;4;0;12;0;20;0;0;0;28;0;0;0;0;0;4;16;8;0;20;20;4;4;4;0;12;0;20;0;0;0;20;4;4;0;0;0;0;0;0;4;12;28;4;8;0;32;0;40;4;0;0;0;0;4;44;28;32;16;0;8;0;0;100;76;40;112;152;0;68;0;0;0;16;24;0;28;20;0;0;0;0;40;0;0;12;48;4;4;0;4;24;48;0;12;0;0;8;0;20;0;48;0;0;16;0;0;0;32;20;56;0;0;0;0;0;0;0;0;20;8;0;20;40;0;0;0;8;0;8;56;32;16;32;8;32;8;0…													false	646	4.0
F	stages																	16;12;20;12;4;20;44;64;68;0;8;20;0;0;0;12;20;60;120;44;0;52;4;136;16;312;0;176													true	28	18.0
G	run																	1924																analyzed lineage, real wiring	0	learned	true
G	run																	1904																analyzed lineage, real wiring	1	learned	true
G	run																	1176																analyzed lineage, real wiring	2	learned	true
G	run																	2404																analyzed lineage, real wiring	3	learned	true
G	run																	2296																analyzed lineage, real wiring	4	learned	true
G	run																	2180																analyzed lineage, real wiring	5	learned	true
G	run																	1552																real wiring	0	learned	true
G	run																	1240																weights shuffled, wiring kept	0	learned	true
G	run																	2308																rewired, degrees kept	0	stopped without progress	false
H	Network																																					167,106	neurons (all of the CNS)
H	Network																																					25.58 M	connections (wiring fixed)
H	Network																																					14.78 M / 9.88 M	excitatory / inhibitory
H	Network																																					11,770	cell-type groups
H	Network																																					3,200	visual input cells
H	Network																																					4,096	readout cells (256 × 16)
H	Neurons																																					−52 / −45 mV	rest / threshold
H	Neurons																																					20 / 5 ms	membrane / synaptic τ
H	Neurons																																					0.275 mV	per synapse (cap 60)
H	Neurons																																					+1.5 mV, 200 ms	adaptation per spike, τ
H	Neurons																																					2.2 / 1.8 ms	refractory / delay
H	Neurons																																					1 ms	time step
H	Trained																																					35,310	brain parameters
H	Trained																																					3 × 11,770	gains in, out, threshold
H	Trained																																					2,052	readout weights and biases
H	Trained																																					512	readout features
H	Trained																																					4	actions
H	Trained																																					40 ms	decision window
I	replay																																							66	1397	1397	0.0	4.76837158203125e-07	true
