## Supplementary material for "Brain state locks silent memories in a trained fly connectome": Data S1 - Figure source data: Figure_S3.csv

panel	series	set	cells	located	internal_connections	depolarized_more_by_cue0	by_cue1	no_difference	scale_bar_um	um_per_px	wiring_ratio	group	share	ensemble_scene	test_scene	ensemble_solved	matched_mean_solved	histories	condition	value	all_identical_to_healthy	variant	signature	reproduced	task_hz
A	set	ensemble	1672	1638	90163	112	1560	0
A	set	matched 1	1672	1646	35174	482	1157	33
A	set	matched 2	1672	1644	35490	506	1135	31
A	set	matched 3	1672	1651	35020	480	1160	32
A	view								100	0.8794528442606278	2.5284851748090937
B	composition	ensemble, scene 1										optic lobe intrinsic	0.0
B	composition	ensemble, scene 1										central brain intrinsic	0.291866028708134
B	composition	ensemble, scene 1										VNC intrinsic	0.5167464114832536
B	composition	ensemble, scene 1										visual projection & centrifugal	0.00777511961722488
B	composition	ensemble, scene 1										descending & ascending	0.1339712918660287
B	composition	ensemble, scene 1										motor & efferent	0.04366028708133971
B	composition	ensemble, scene 1										sensory	0.005980861244019139
B	composition	ensemble, scene 1										other	0.0
B	composition	ensemble, scene 2										optic lobe intrinsic	0.0
B	composition	ensemble, scene 2										central brain intrinsic	0.5095693779904307
B	composition	ensemble, scene 2										VNC intrinsic	0.3116028708133971
B	composition	ensemble, scene 2										visual projection & centrifugal	0.0023923444976076554
B	composition	ensemble, scene 2										descending & ascending	0.1166267942583732
B	composition	ensemble, scene 2										motor & efferent	0.053229665071770335
B	composition	ensemble, scene 2										sensory	0.006578947368421052
B	composition	ensemble, scene 2										other	0.0
B	composition	all cells										optic lobe intrinsic	0.5349299247184421
B	composition	all cells										central brain intrinsic	0.19245269469677928
B	composition	all cells										VNC intrinsic	0.07869855062056419
B	composition	all cells										visual projection & centrifugal	0.05844194702763515
B	composition	all cells										descending & ascending	0.018981963544097757
B	composition	all cells										motor & efferent	0.006307373762761361
B	composition	all cells										sensory	0.10709370100415305
B	composition	all cells										other	0.0030938446255670054
C	x6													scene 1	scene 1	13.0	12.15	18
C	x6													scene 1	scene 2	13.0	11.8	18
C	x6													scene 2	scene 2	12.0	10.35	18
C	x6													scene 2	scene 1	15.0	12.8	18
C	x7													scene 1	scene 1	9.0	10.75	18
C	x7													scene 1	scene 2	13.0	9.8	18
C	x7													scene 2	scene 2	9.0	8.45	18
C	x7													scene 2	scene 1	9.0	10.4	18
D	solved																		healthy	116.0
D	solved																		Kenyon cells, half	116.0
D	solved																		Kenyon cells, all	116.0
D	solved																		antennal-lobe local neurons, half	116.0
D	solved																		antennal-lobe local neurons, all	116.0
D	task_mean_hz																		healthy	0.3662794828414917
D	task_mean_hz																		Kenyon cells, half	0.3662794828414917
D	task_mean_hz																		Kenyon cells, all	0.3662794828414917
D	task_mean_hz																		antennal-lobe local neurons, half	0.3662794828414917
D	task_mean_hz																		antennal-lobe local neurons, all	0.3662794828414917
D	giant_fibre_spikes																		healthy	81.0
D	giant_fibre_spikes																		Kenyon cells, half	81.0
D	giant_fibre_spikes																		Kenyon cells, all	81.0
D	giant_fibre_spikes																		antennal-lobe local neurons, half	81.0
D	giant_fibre_spikes																		antennal-lobe local neurons, all	81.0
D	summary																				true
E	signature																					as built	stable network	true
E	signature																					as built	antennal-lobe inhibition	true
E	signature																					as built	looming escape	true
E	signature																					as built	monoamine no-op	true
E	healthy rate																					as built			0.3662794828414917
E	signature																					presynaptic signs	stable network	true
E	signature																					presynaptic signs	antennal-lobe inhibition	true
E	signature																					presynaptic signs	looming escape	true
E	signature																					presynaptic signs	monoamine no-op	true
E	healthy rate																					presynaptic signs			0.3662794828414917
E	signature																					same-type gain 0.05	stable network	true
E	signature																					same-type gain 0.05	antennal-lobe inhibition	true
E	signature																					same-type gain 0.05	looming escape	true
E	signature																					same-type gain 0.05	monoamine no-op	true
E	healthy rate																					same-type gain 0.05			0.376048743724823
E	signature																					same-type gain 0.2	stable network	true
E	signature																					same-type gain 0.2	antennal-lobe inhibition	true
E	signature																					same-type gain 0.2	looming escape	true
E	signature																					same-type gain 0.2	monoamine no-op	true
E	healthy rate																					same-type gain 0.2			0.36039999127388
E	signature																					same-type gain 1	stable network	true
E	signature																					same-type gain 1	antennal-lobe inhibition	true
E	signature																					same-type gain 1	looming escape	true
E	signature																					same-type gain 1	monoamine no-op	true
E	healthy rate																					same-type gain 1			0.4258075654506683
E	signature																					synapse cap 30	stable network	true
E	signature																					synapse cap 30	antennal-lobe inhibition	true
E	signature																					synapse cap 30	looming escape	true
E	signature																					synapse cap 30	monoamine no-op	true
E	healthy rate																					synapse cap 30			0.2740625739097595
E	signature																					synapse cap 120	stable network	true
E	signature																					synapse cap 120	antennal-lobe inhibition	true
E	signature																					synapse cap 120	looming escape	true
E	signature																					synapse cap 120	monoamine no-op	true
E	healthy rate																					synapse cap 120			0.3905604779720306
E	signature																					no synapse cap	stable network	true
E	signature																					no synapse cap	antennal-lobe inhibition	true
E	signature																					no synapse cap	looming escape	true
E	signature																					no synapse cap	monoamine no-op	true
E	healthy rate																					no synapse cap			0.4551901221275329
