## Supplementary material for "Brain state locks silent memories in a trained fly connectome": Data S1 - Figure source data: Figure_S4.csv

panel	series	stain	mapped_located	above_mean_located	z_range	tier_gain	cell_set	cells	cell type	hemilineage	hemilineage pair	atlas	agree	total	transmitter_agree	transmitter_total	reproduction_units	reproduction_genes	reproduction_max_abs_diff	compared_with	matched_pairs	matched_rho	mismatched_pairs	mismatched_rho	population	genes	units	mean_z	atlases	mapping	carriers	coverage	z	type	module	held_trace	motor_neuron	pre	post	cue_drive	width_bin	transmitter	unit	z_SK	carrier_share
A	stain	SK	77071	24896	0.0;2.0	{'exact': 1.0, 'alias': 1.0, 'fuzzy': 1.0, 'lineage': 0.8, 'lineage_pair': 0.65, 'class': 0.5}
A	stain	slo	77071	30193	0.0;2.0	{'exact': 1.0, 'alias': 1.0, 'fuzzy': 1.0, 'lineage': 0.8, 'lineage_pair': 0.65, 'class': 0.5}
A	stain	KCNQ	77071	36519	0.0;2.0	{'exact': 1.0, 'alias': 1.0, 'fuzzy': 1.0, 'lineage': 0.8, 'lineage_pair': 0.65, 'class': 0.5}
A	stain	Shab	77071	49959	0.0;2.0	{'exact': 1.0, 'alias': 1.0, 'fuzzy': 1.0, 'lineage': 0.8, 'lineage_pair': 0.65, 'class': 0.5}
A	stain	Shal	77071	32119	0.0;2.0	{'exact': 1.0, 'alias': 1.0, 'fuzzy': 1.0, 'lineage': 0.8, 'lineage_pair': 0.65, 'class': 0.5}
A	stain	adaptation index	77071	35816	0.0;2.0	{'exact': 1.0, 'alias': 1.0, 'fuzzy': 1.0, 'lineage': 0.8, 'lineage_pair': 0.65, 'class': 0.5}
B	coverage						all cells	167106	0.4758	0.0443252	0.018198
B	coverage						VNC cells	22196	0.0	0.328708	0.136691
B	coverage						readout cells	4096	0.072998	0.0231934	0.00219727
B	coverage						carriers, scene 1	6379	0.0736793	0.142342	0.107854
B	coverage						carriers, scene 1, VNC	2906	0.0	0.306263	0.236752
B	coverage						carriers, scene 1, brain + readout	6198	0.0743788	0.136657	0.0997096
B	coverage						carriers, scene 2	6188	0.0609244	0.133484	0.105527
B	coverage						carriers, scene 3	5925	0.0761181	0.126076	0.0953586
C	transmitter = EM											Davis 2020	59	62
C	transmitter = EM											Özel 2021	42	44
C	transmitter = EM											Davie 2018	15	16
C	transmitter = EM											AFCA 2023	34	36
C	transmitter = EM											AD-FCA 2025	35	36
C	map rows present											Davis 2020	143	143
C	map rows present											Özel 2021	90	90
C	map rows present											Davie 2018	580	580
C	map rows present											AFCA 2023	446	483
C	map rows present											AD-FCA 2025	202	483
C	summary														185	194	116	52	5.06e-05
D	pair											AFCA 2023								AD-FCA 2025	47	0.931	976	0.812
D	pair											Davie 2018								AD-FCA 2025	33	0.538	960	0.47
D	pair											Davie 2018								AFCA 2023	34	0.668	958	0.573
D	pair											Davis 2020								Özel 2021	47	0.545	978	0.453
E	marker											AD-FCA 2025													Kenyon cells	ey, Pka-C1	3	3.78
E	marker											AFCA 2023													Kenyon cells	ey, Pka-C1	4	2.72
E	marker											Davie 2018													Kenyon cells	ey, Pka-C1	3	4.68
E	marker											Davis 2020													Kenyon cells	ey, Pka-C1	7	2.34
E	marker											AFCA 2023													projection neurons	acj6	1	1.86
E	marker											Davie 2018													projection neurons	acj6	9	1.45
E	marker											AD-FCA 2025													ring neurons	Gad1, VGAT	1	2.32
E	marker											AFCA 2023													ring neurons	Gad1, VGAT	1	2.43
E	marker											Davie 2018													ring neurons	Gad1, VGAT	1	3.06
E	atlases																												Davis 2020;Davie 2018;AFCA 2023;AD-FCA 2025
F	matched sets																													all cells, any tier	2164	0.3392381250979777	17.501905846984492
F	matched sets																													all cells, without hemilineage pairs	1476	0.2313842295030569	16.157067324687006
F	matched sets																													VNC, type and hemilineage	1578	0.5430144528561597	14.478933410813177
F	matched sets																													VNC, without hemilineage pairs	890	0.3062629043358568	12.8847973809948
F	mapping null																													all cells, any tier	2164	0.3392381250979777	1.978253651861121
F	mapping null																													all cells, without hemilineage pairs	1476	0.2313842295030569	1.820739260478212
F	mapping null																													VNC, type and hemilineage	1578	0.5430144528561597	2.17265710146411
F	mapping null																													VNC, without hemilineage pairs	890	0.3062629043358568	2.507042005592204
G	type																																	Tr flexor MN	motor neurons	true	true
G	type																																	Ti flexor MN	motor neurons	true	true
G	type																																	Ti extensor MN	motor neurons	true	true
G	type																																	Sternotrochanter MN	motor neurons	false	true
G	type																																	IN13A006	13A/19A	true	false
G	type																																	IN13A005	13A/19A	true	false
G	type																																	IN21A014	21A	true	false
G	type																																	IN01A026	1A	true	false
G	type																																	IN19A007	13A/19A	true	false
G	type																																	IN06B028	5B/6B	true	false
G	type																																	IN01A050	1A	true	false
G	type																																	IN06B008	5B/6B	true	false
G	type																																	IN01A054	1A	true	false
G	edge																																					IN13A005	Ti flexor MN	253.2965239882469	4	gaba
G	edge																																					IN13A006	Ti extensor MN	198.77709102630612	3	gaba
G	edge																																					IN19A007	Tr flexor MN	166.76855611801147	3	gaba
G	edge																																					IN01A050	IN13A005	148.06256079673767	2	acetylcholine
G	edge																																					IN21A014	Sternotrochanter MN	128.35273361206055	2	glutamate
G	edge																																					IN01A026	Sternotrochanter MN	125.65005499124528	2	acetylcholine
G	edge																																					IN13A006	IN13A005	115.4749059677124	2	gaba
G	edge																																					IN06B028	Sternotrochanter MN	89.20043031126261	1	gaba
G	edge																																					IN06B008	IN19A007	85.33368673920631	1	gaba
G	edge																																					IN21A014	Ti flexor MN	80.39183828234673	1	glutamate
G	edge																																					IN01A026	Ti extensor MN	68.43859711289406	1	acetylcholine
G	edge																																					IN06B008	IN01A050	66.5500017106533	1	gaba
G	edge																																					IN01A050	IN19A007	64.4425812959671	1	acetylcholine
G	edge																																					IN01A050	IN01A054	61.32500210404396	1	acetylcholine
G	edge																																					IN13A006	Tr flexor MN	59.91741934418678	1	gaba
G	edge																																					IN06B028	Ti extensor MN	55.37990981340408	1	gaba
G	edge																																					IN01A054	IN13A005	55.01275992393494	1	acetylcholine
G	edge																																					IN01A050	IN13A006	51.70000147819519	1	acetylcholine
G	hemilineage																																										13A/19A	0.762116	0.2651162790697674
G	hemilineage																																										21A	0.365916	0.3157894736842105
G	hemilineage																																										1A	0.303987	0.2731829573934837
G	hemilineage																																										5B/6B	0.119517	0.3571428571428571
