## Supplementary material for "Brain state locks silent memories in a trained fly connectome": Data S1 - Figure source data: Figure_S5.csv

panel	series	delay_ms	trained	cues_solved	cosine_with_160	cells_above	prefix_windows	unit	n	median	values	family	holm_p	group	cells	delay_a_ms	delay_b_ms	cosine	margin_shift	mean_net_use	replicates	inside_jitter_range	jittered_minus_fixed
A	delay	0	true	2	0.410729620184136	28865
A	delay	20	false	1	0.4445393030001467	29740
A	delay	40	true	2	0.2003674315877134	26417
A	delay	80	false	1	0.6233785789196271	39714
A	delay	160	true	2	1.0	38278
A	delay	320	false	1	-0.6960786214663601	31568
A	delay	640	false	0	-0.4289996056538633	30680
B	timing	0	true	2			0
B	timing	0	true	2			1
B	timing	0	false	1			2
B	timing	0	true	2			4
B	timing	0	false	2			8
B	timing	20	false	1			0
B	timing	20	false	1			1
B	timing	20	false	1			2
B	timing	20	false	1			4
B	timing	20	false	1			8
B	timing	40	true	2			0
B	timing	40	true	2			1
B	timing	40	false	0			2
B	timing	40	true	2			4
B	timing	40	false	0			8
B	timing	60	false	1			0
B	timing	60	false	1			1
B	timing	60	false	2			2
B	timing	60	false	0			4
B	timing	60	false	1			8
B	timing	80	false	1			0
B	timing	80	false	2			1
B	timing	80	false	1			2
B	timing	80	false	1			4
B	timing	80	false	0			8
B	timing	100	false	1			0
B	timing	100	false	2			1
B	timing	100	false	0			2
B	timing	100	false	1			4
B	timing	100	false	2			8
B	timing	120	false	1			0
B	timing	120	false	1			1
B	timing	120	false	0			2
B	timing	120	false	1			4
B	timing	120	false	2			8
B	timing	140	false	1			0
B	timing	140	false	1			1
B	timing	140	false	1			2
B	timing	140	false	1			4
B	timing	140	false	1			8
B	timing	160	true	2			0
B	timing	160	true	2			1
B	timing	160	false	0			2
B	timing	160	true	2			4
B	timing	160	false	1			8
B	timing	180	false	2			0
B	timing	180	false	2			1
B	timing	180	false	0			2
B	timing	180	false	2			4
B	timing	180	false	2			8
B	timing	200	false	1			0
B	timing	200	false	1			1
B	timing	200	false	2			2
B	timing	200	false	1			4
B	timing	200	false	1			8
B	timing	220	false	1			0
B	timing	220	false	2			1
B	timing	220	false	2			2
B	timing	220	false	1			4
B	timing	220	false	1			8
B	timing	240	false	2			0
B	timing	240	false	1			1
B	timing	240	false	2			2
B	timing	240	false	1			4
B	timing	240	false	0			8
B	timing	260	false	1			0
B	timing	260	false	2			1
B	timing	260	false	1			2
B	timing	260	false	2			4
B	timing	260	false	0			8
B	timing	280	false	0			0
B	timing	280	false	1			1
B	timing	280	false	0			2
B	timing	280	false	1			4
B	timing	280	false	0			8
B	timing	300	false	2			0
B	timing	300	false	0			1
B	timing	300	false	2			2
B	timing	300	false	2			4
B	timing	300	false	1			8
B	timing	320	false	2			0
B	timing	320	false	1			1
B	timing	320	false	2			2
B	timing	320	false	1			4
B	timing	320	false	1			8
B	timing	340	false	1			0
B	timing	340	false	2			1
B	timing	340	false	1			2
B	timing	340	false	1			4
B	timing	340	false	1			8
B	timing	360	false	1			0
B	timing	360	false	0			1
B	timing	360	false	1			2
B	timing	360	false	1			4
B	timing	360	false	1			8
B	timing	380	false	1			0
B	timing	380	false	0			1
B	timing	380	false	1			2
B	timing	380	false	0			4
B	timing	380	false	2			8
B	timing	400	false	0			0
B	timing	400	false	1			1
B	timing	400	false	0			2
B	timing	400	false	1			4
B	timing	400	false	1			8
B	timing	420	false	1			0
B	timing	420	false	1			1
B	timing	420	false	1			2
B	timing	420	false	1			4
B	timing	420	false	1			8
B	timing	440	false	1			0
B	timing	440	false	1			1
B	timing	440	false	1			2
B	timing	440	false	1			4
B	timing	440	false	1			8
B	timing	460	false	0			0
B	timing	460	false	1			1
B	timing	460	false	0			2
B	timing	460	false	2			4
B	timing	460	false	2			8
B	timing	480	false	0			0
B	timing	480	false	1			1
B	timing	480	false	0			2
B	timing	480	false	0			4
B	timing	480	false	1			8
B	timing	500	false	2			0
B	timing	500	false	0			1
B	timing	500	false	2			2
B	timing	500	false	2			4
B	timing	500	false	1			8
B	timing	520	false	0			0
B	timing	520	false	1			1
B	timing	520	false	0			2
B	timing	520	false	1			4
B	timing	520	false	1			8
B	timing	540	false	0			0
B	timing	540	false	2			1
B	timing	540	false	0			2
B	timing	540	false	2			4
B	timing	540	false	0			8
B	timing	560	false	1			0
B	timing	560	false	0			1
B	timing	560	false	1			2
B	timing	560	false	0			4
B	timing	560	false	1			8
B	timing	580	false	1			0
B	timing	580	false	0			1
B	timing	580	false	1			2
B	timing	580	false	0			4
B	timing	580	false	0			8
B	timing	600	false	2			0
B	timing	600	false	1			1
B	timing	600	false	2			2
B	timing	600	false	0			4
B	timing	600	false	1			8
B	timing	620	false	1			0
B	timing	620	false	1			1
B	timing	620	false	1			2
B	timing	620	false	1			4
B	timing	620	false	1			8
B	timing	640	false	1			0
B	timing	640	false	1			1
B	timing	640	false	2			2
B	timing	640	false	0			4
B	timing	640	false	1			8
C	differential		true					readout	9	1.6952688736877597	0.0633754355870495;3.928591246393032;3.1005346558936675;1.4040004196728637;1.164160226866471;4.345817493509291;1.1795679317779324;1.6952688736877597;3.021065044771414
C	differential		false					readout	26	0.2978680369703267	2.4142913106155444;2.6229206356992054;1.0884310623660225;0.43252291612129;-0.4728500869140646;-2.563667196705921;-0.3199813488660201;-2.7864018047202377;-2.7105892552284327;0.0986673487109741;2.35428380902669;0.8334997400017028;1.723687220661564;-3.73950546178644;-2.699848443782069;-0.1089734444231147;0.6182752278984815;0.6294423778123406;2.6218638179785927;0.971116051885967;-1.496481518573765;0.…
C	test							readout				Push toward the correct target at untrained against trained timings	0.0161983801619838
C	differential		true					brain + readout	9	0.9621704144151872	0.9621704144151872;0.2483728023633518;2.643935350299111;0.7305974236905752;-0.173058978849613;2.5589100611936377;0.7243261722487508;1.099470386884895;1.2454778805753972
C	differential		false					brain + readout	26	-0.371087189528568	-0.1214265193938252;-0.0842451515087154;-0.4015981568358491;-3.729010664733544;-0.920456776428335;0.5444596859750099;-1.7966035572575874;-3.0143911638266343;3.427408515613409;0.3758569889804686;-0.6073338636770398;-0.3405762222212869;0.428569579932732;0.333136224091081;-1.5230297542721594;-1.2126069256629746;0.7401065839239933;-0.5601688045777595;1.1597268051155334;-1.843143159595617;-1.728709057…
C	test							brain + readout				Push toward the correct target at untrained against trained timings	0.0161983801619838
C	differential		true					shared readout	9	1.8334321906892344	1.5132914286299746;4.574530172068075;2.768577524960932;1.6627120212314996;1.7984705110112822;3.714554470039309;1.8334321906892344;1.5287245911732192;3.1949892903517685
C	differential		false					shared readout	26	0.35900490399816976	0.7846739514223904;2.3198928940126486;1.3406673866961027;-0.3433484584207376;1.284288761135358;-4.324737210310637;-0.8139519786242995;-0.0856956353266651;-2.704014663712263;0.2138932919159066;2.213546414846878;1.4623816032050867;0.5277242624628578;-1.7944992176148;-2.9906454689081645;-0.8959624802448669;0.5041165160804328;1.977918949578167;4.592997951620664;1.4216499217371237;-1.1863774846089532;…
C	test							shared readout				Push toward the correct target at untrained against trained timings	0.0111988801119888
C	cosine_with_trained_difference		true					readout	9	0.3400294049893822	0.1572842421440211;0.4116525791112605;0.3652346605405254;0.0922733625160966;0.0986870603420149;0.5635795206039035;0.1626948391951638;0.3400294049893822;0.3623699543244681
C	cosine_with_trained_difference		false					readout	26	0.0674139127905973	-0.0745745954337317;0.3630431298973279;0.0851535736771936;0.0992739654179787;-0.0423964447356356;-0.0972680828768624;-0.1132626599533882;0.0854163711703052;0.2666749580790044;0.0219211927592515;0.0173511643361237;0.1130193916657842;-0.039374363563985;0.1376182789675736;0.2226713469842713;0.3239636262832459;0.1739310616711483;0.1037898680320013;-0.0788647050702034;0.049674251904001;-0.230280690887…
C	cosine_with_trained_difference		true					brain + readout	9	0.20852330011867	0.20852330011867;0.667499960426545;0.0459118332467654;0.0074679927550277;0.1152589328400322;0.4864562023985262;0.0876777137254028;0.3064036753618543;0.6786688559519215
C	cosine_with_trained_difference		false					brain + readout	26	0.006382353600420349	-0.0602574642174851;0.2980869013609639;-0.1003098119757479;-0.1784277530429586;-0.4144111626677854;0.0367187568949784;0.0428449091457697;0.2031380049658016;-0.3866017876114382;0.0084388022624011;-0.0952247449245716;0.0656737197917556;0.0677914469874089;0.1787853583886575;0.0043259049384396;-0.0717843214852241;0.2255143969373384;-0.0879852911280124;-0.0598858572593791;0.4820429960599826;0.12547852…
C	cosine_with_trained_difference		true					shared readout	9	0.3400294049893822	0.1572842421440211;0.4116525791112605;0.3652346605405254;0.0922733625160966;0.0986870603420149;0.5635795206039035;0.1626948391951638;0.3400294049893822;0.3623699543244681
C	cosine_with_trained_difference		false					shared readout	26	0.0674139127905973	-0.0745745954337317;0.3630431298973279;0.0851535736771936;0.0992739654179787;-0.0423964447356356;-0.0972680828768624;-0.1132626599533882;0.0854163711703052;0.2666749580790044;0.0219211927592515;0.0173511643361237;0.1130193916657842;-0.039374363563985;0.1376182789675736;0.2226713469842713;0.3239636262832459;0.1739310616711483;0.1037898680320013;-0.0788647050702034;0.049674251904001;-0.230280690887…
D	cell group				{'0': 0.41072962018413606, '20': 0.4445393030001468, '40': 0.20036743158771342, '80': 0.623378578919627, '160': 1.0, '320': -0.6960786214663601, '640': -0.42899960565386336}									whole CNS	167106
D	cell group				{'0': 0.4204172508440547, '20': 0.29031690827607654, '40': 0.13810368644782026, '80': 0.7338509126651979, '160': 1.0, '320': -0.5160045040424943, '640': -0.5056132101096484}									optic lobe	89390
D	cell group				{'0': 0.408176620206945, '20': 0.2704475926876926, '40': 0.0852813682623136, '80': 0.6898952720847308, '160': 1.0, '320': -0.6315246490106109, '640': -0.4679911117080288}									central brain	32160
D	cell group				{'0': 0.44391982693186993, '20': 0.5485633179765785, '40': 0.24557417356602443, '80': 0.6029055200164375, '160': 1.0, '320': -0.7685920106773664, '640': -0.46875443908300457}									VNC	13151
D	cell group				{'0': 0.14733685314228856, '20': 0.08394586024798098, '40': 0.22360764547368592, '80': 0.24421099486039052, '160': 1.0, '320': -0.49182110228205156, '640': -0.19017888819273068}									visual proj.	9766
D	cell group				{'0': 0.12953944981788793, '20': 0.8414455189478464, '40': 0.14667608328573745, '80': 0.5589420996145185, '160': 1.0, '320': -0.8109575485045608, '640': 0.16785292081077657}									sensory	17896
D	cell group				{'0': 0.49515787630809993, '20': 0.4652829966503077, '40': 0.32281306743441346, '80': 0.6182670025465348, '160': 1.0, '320': -0.6740640047996114, '640': -0.46312610344574684}									desc./asc.	3172
D	cell group				{'0': 0.1581737050282948, '20': 0.5381119656990896, '40': 0.22425010511610013, '80': 0.525978526070111, '160': 1.0, '320': -0.49881832879206345, '640': -0.13303448376758142}									motor/eff.	1054
D	cell group				{'0': 0.7946669394146569, '20': 0.8912802243778672, '40': 0.25240320067536637, '80': 0.6083386041918383, '160': 1.0, '320': -0.7203176430271744, '640': -0.8374395798160085}									other	517
E	direction						0									0	20	-0.0995033091467849
E	direction						0									0	40	0.046360964129341
E	direction						0									0	80	0.022014557335618
E	direction						0									0	160	-0.0864972837420133
E	direction						0									0	320	-0.0057488405802848
E	direction						0									0	640	-0.0237237981120374
E	direction						0									20	0	-0.0995033091467849
E	direction						0									20	40	0.0831150249418899
E	direction						0									20	80	-0.0514522653244389
E	direction						0									20	160	0.3912967824834881
E	direction						0									20	320	0.0248860566934538
E	direction						0									20	640	0.003093255751055
E	direction						0									40	0	0.046360964129341
E	direction						0									40	20	0.0831150249418899
E	direction						0									40	80	0.2191527640965469
E	direction						0									40	160	0.0472355527678901
E	direction						0									40	320	0.0359751785456886
E	direction						0									40	640	-0.1839532106799497
E	direction						0									80	0	0.022014557335618
E	direction						0									80	20	-0.0514522653244389
E	direction						0									80	40	0.2191527640965469
E	direction						0									80	160	0.0286215878883203
E	direction						0									80	320	-0.1678062284839422
E	direction						0									80	640	-0.1068003195849549
E	direction						0									160	0	-0.0864972837420133
E	direction						0									160	20	0.3912967824834881
E	direction						0									160	40	0.0472355527678901
E	direction						0									160	80	0.0286215878883203
E	direction						0									160	320	0.0218895777078053
E	direction						0									160	640	-0.0523528567615296
E	direction						0									320	0	-0.0057488405802848
E	direction						0									320	20	0.0248860566934538
E	direction						0									320	40	0.0359751785456886
E	direction						0									320	80	-0.1678062284839422
E	direction						0									320	160	0.0218895777078053
E	direction						0									320	640	-0.1035189805751851
E	direction						0									640	0	-0.0237237981120374
E	direction						0									640	20	0.003093255751055
E	direction						0									640	40	-0.1839532106799497
E	direction						0									640	80	-0.1068003195849549
E	direction						0									640	160	-0.0523528567615296
E	direction						0									640	320	-0.1035189805751851
E	push	0	true				0												1.2201475257991663
E	push	20	false				0												0.5949915350905952
E	push	40	true				0												1.1070639982629784
E	push	80	false				0												-0.1776624653024922
E	push	160	true				0												1.7443744523592726
E	push	320	false				0												-0.4160409797633307
E	push	640	false				0												-0.4030906111881944
E	direction						4									0	20	-0.435175844654476
E	direction						4									0	40	-0.2816624467599978
E	direction						4									0	80	-0.0768014517245259
E	direction						4									0	160	0.3265948310845372
E	direction						4									0	320	-0.0944286947665509
E	direction						4									0	640	0.1471920249900968
E	direction						4									20	0	-0.435175844654476
E	direction						4									20	40	0.0160389404443919
E	direction						4									20	80	-0.2581788976148702
E	direction						4									20	160	-0.1064538569495967
E	direction						4									20	320	-0.099667377233566
E	direction						4									20	640	-0.1041776338487912
E	direction						4									40	0	-0.2816624467599978
E	direction						4									40	20	0.0160389404443919
E	direction						4									40	80	0.0577334788064576
E	direction						4									40	160	-0.0679533613919125
E	direction						4									40	320	0.0335687840368221
E	direction						4									40	640	-0.2471209917280427
E	direction						4									80	0	-0.0768014517245259
E	direction						4									80	20	-0.2581788976148702
E	direction						4									80	40	0.0577334788064576
E	direction						4									80	160	-0.2050523785821731
E	direction						4									80	320	0.4060624316030066
E	direction						4									80	640	0.1281710318969077
E	direction						4									160	0	0.3265948310845372
E	direction						4									160	20	-0.1064538569495967
E	direction						4									160	40	-0.0679533613919125
E	direction						4									160	80	-0.2050523785821731
E	direction						4									160	320	-0.3308687907568539
E	direction						4									160	640	0.0556783583019445
E	direction						4									320	0	-0.0944286947665509
E	direction						4									320	20	-0.099667377233566
E	direction						4									320	40	0.0335687840368221
E	direction						4									320	80	0.4060624316030066
E	direction						4									320	160	-0.3308687907568539
E	direction						4									320	640	0.6092553522014499
E	direction						4									640	0	0.1471920249900968
E	direction						4									640	20	-0.1041776338487912
E	direction						4									640	40	-0.2471209917280427
E	direction						4									640	80	0.1281710318969077
E	direction						4									640	160	0.0556783583019445
E	direction						4									640	320	0.6092553522014499
E	push	0	true				4												2.796352728658301
E	push	20	false				4												-9.06372993217413
E	push	40	true				4												3.000892031628176
E	push	80	false				4												-2.8520607770575883
E	push	160	true				4												2.861180434598361
E	push	320	false				4												-0.2437224816934149
E	push	640	false				4												-8.175739504170622
F	fixed timings	0					2													0.0	10	true
F	fixed timings	0					8													1.0	10	true
F	fixed timings	20					0													0.0	10	true
F	fixed timings	20					1													0.0	10	true
F	fixed timings	20					2													0.0	10	true
F	fixed timings	20					4													0.0	10	true
F	fixed timings	20					8													0.0	10	true
F	fixed timings	40					2													-1.0	10	true
F	fixed timings	40					8													-1.0	10	true
F	fixed timings	80					0													0.0	10	true
F	fixed timings	80					1													1.0	10	true
F	fixed timings	80					2													0.1	10	true
F	fixed timings	80					4													0.0	10	true
F	fixed timings	80					8													-1.0	10	true
F	fixed timings	160					2													-1.0	10	true
F	fixed timings	160					8													0.0	10	true
F	fixed timings	320					0													1.0	10	true
F	fixed timings	320					1													0.2	10	true
F	fixed timings	320					2													1.0	10	true
F	fixed timings	320					4													0.0	10	true
F	fixed timings	320					8													0.0	10	true
F	fixed timings	640					0													0.0	10	false
F	fixed timings	640					1													0.0	10	false
F	fixed timings	640					2													0.6	10	false
F	fixed timings	640					4													-1.0	10	false
F	fixed timings	640					8													0.0	10	false
F	jittered timings	0					2													0.2	10	true
F	jittered timings	0					8													1.0	10	true
F	jittered timings	20					0													1.0	10	true
F	jittered timings	20					1													0.1	10	true
F	jittered timings	20					2													0.5	10	true
F	jittered timings	20					4													-0.1	10	true
F	jittered timings	20					8													-0.9	10	true
F	jittered timings	40					2													-0.3	10	true
F	jittered timings	40					8													-0.9	10	true
F	jittered timings	80					0													0.0	10	true
F	jittered timings	80					1													1.0	10	true
F	jittered timings	80					2													0.2	10	true
F	jittered timings	80					4													1.0	10	true
F	jittered timings	80					8													0.1	10	true
F	jittered timings	160					2													0.3	10	true
F	jittered timings	160					8													0.8	10	true
F	jittered timings	320					0													0.2	10	true
F	jittered timings	320					1													0.8	10	true
F	jittered timings	320					2													1.0	10	true
F	jittered timings	320					4													0.1	10	true
F	jittered timings	320					8													0.3	10	true
F	jittered timings	640					0													0.0	10	false
F	jittered timings	640					1													0.0	10	false
F	jittered timings	640					2													0.5	10	false
F	jittered timings	640					4													-0.7	10	false
F	jittered timings	640					8													-0.1	10	false
F	difference	0					2															true	0.2
F	difference	0					8															true	0.0
F	difference	20					0															true	1.0
F	difference	20					1															true	0.1
F	difference	20					2															true	0.5
F	difference	20					4															true	-0.1
F	difference	20					8															true	-0.9
F	difference	40					2															true	0.7
F	difference	40					8															true	0.09999999999999998
F	difference	80					0															true	0.0
F	difference	80					1															true	0.0
F	difference	80					2															true	0.1
F	difference	80					4															true	1.0
F	difference	80					8															true	1.1
F	difference	160					2															true	1.3
F	difference	160					8															true	0.8
F	difference	320					0															true	-0.8
F	difference	320					1															true	0.6000000000000001
F	difference	320					2															true	0.0
F	difference	320					4															true	0.1
F	difference	320					8															true	0.3
F	difference	640					0															false	0.0
F	difference	640					1															false	0.0
F	difference	640					2															false	-0.09999999999999998
F	difference	640					4															false	0.30000000000000004
F	difference	640					8															false	-0.1
