## Supplementary material for "Brain state locks silent memories in a trained fly connectome": Data S1 - Figure source data: Figure_S6.csv

panel	series	order	removed_percent	route_cells	located	draw	readout_reachable_min	readout_direct	readout_cells	synapses	kicked_cell	type	delay_ms	prefix_windows	cue	growth_per_s	cells_changed_at_decision	partners	resamples	estimate	ci	minimum	histogram	replicate	draws	kenyon_cells_removed	percent	relative_flow	state	pre	post	hop	walks	width_bin	transmitter	connections_drawn	connections_selected	relay_traffic	edges	threshold
A	tile	random	0	116326	109934
A	tile	random	10	104506	98858
A	tile	random	20	92876	87843
A	tile	random	30	81054	76823
A	tile	random	40	69484	65881
A	tile	random	50	57379	54528
A	tile	random	60	45859	43630
A	tile	random	70	34216	32615
A	tile	random	80	22740	21809
A	tile	random	90	11219	10779
A	tile	hubs first	0	116326	109934
A	tile	hubs first	10	98399	93530
A	tile	hubs first	20	83289	78689
A	tile	hubs first	30	69591	65377
A	tile	hubs first	40	55742	52001
A	tile	hubs first	50	42356	39183
A	tile	hubs first	60	30792	28106
A	tile	hubs first	70	19029	16756
A	tile	hubs first	80	7676	6019
A	tile	hubs first	90	687	285
B	route cells	random	0.0;1.0;2.0;5.0;10.0;20.0;30.0;40.0;50.0;60.0;70.0;80.0;90.0	116326.0;115166.0;114018.0;110367.0;104506.0;92876.0;81054.0;69484.0;57379.0;45859.0;34216.0;22740.0;11219.0		0
B	route cells	random	0.0;1.0;2.0;5.0;10.0;20.0;30.0;40.0;50.0;60.0;70.0;80.0;90.0	116326.0;115169.0;113981.0;110398.0;104562.0;92892.0;81129.0;69115.0;57671.0;46027.0;34201.0;22625.0;11228.0		1
B	route cells	random	0.0;1.0;2.0;5.0;10.0;20.0;30.0;40.0;50.0;60.0;70.0;80.0;90.0	116326.0;115172.0;114004.0;110521.0;104573.0;92824.0;81149.0;69494.0;57699.0;45992.0;34273.0;22716.0;11183.0		2
B	route cells	hubs first	0.0;1.0;2.0;5.0;10.0;20.0;30.0;40.0;50.0;60.0;70.0;80.0;90.0	116326.0;113369.0;111432.0;106270.0;98399.0;83289.0;69591.0;55742.0;42356.0;30792.0;19029.0;7676.0;687.0
B	summary						0.99853515625	3555	4096
B	readout by shortest route	random	0.0;1.0;2.0;5.0;10.0;20.0;30.0;40.0;50.0;60.0;70.0;80.0;90.0			0			3555.0;3555.0;3555.0;3555.0;3555.0;3555.0;3555.0;3555.0;3555.0;3555.0;3555.0;3555.0;3555.0	1
B	readout by shortest route	random	0.0;1.0;2.0;5.0;10.0;20.0;30.0;40.0;50.0;60.0;70.0;80.0;90.0			1			3555.0;3555.0;3555.0;3555.0;3555.0;3555.0;3555.0;3555.0;3555.0;3555.0;3555.0;3555.0;3555.0	1
B	readout by shortest route	random	0.0;1.0;2.0;5.0;10.0;20.0;30.0;40.0;50.0;60.0;70.0;80.0;90.0			2			3555.0;3555.0;3555.0;3555.0;3555.0;3555.0;3555.0;3555.0;3555.0;3555.0;3555.0;3555.0;3555.0	1
B	readout by shortest route	random	0.0;1.0;2.0;5.0;10.0;20.0;30.0;40.0;50.0;60.0;70.0;80.0;90.0			0			523.0;523.0;523.0;522.0;522.0;521.0;519.0;518.0;504.0;506.0;506.0;491.0;487.0	2
B	readout by shortest route	random	0.0;1.0;2.0;5.0;10.0;20.0;30.0;40.0;50.0;60.0;70.0;80.0;90.0			1			523.0;523.0;523.0;521.0;523.0;521.0;514.0;512.0;514.0;503.0;500.0;504.0;482.0	2
B	readout by shortest route	random	0.0;1.0;2.0;5.0;10.0;20.0;30.0;40.0;50.0;60.0;70.0;80.0;90.0			2			523.0;523.0;523.0;523.0;522.0;518.0;519.0;514.0;512.0;500.0;513.0;502.0;492.0	2
B	readout by shortest route	random	0.0;1.0;2.0;5.0;10.0;20.0;30.0;40.0;50.0;60.0;70.0;80.0;90.0			0			18.0;18.0;18.0;19.0;19.0;20.0;22.0;23.0;37.0;34.0;35.0;48.0;47.0	3
B	readout by shortest route	random	0.0;1.0;2.0;5.0;10.0;20.0;30.0;40.0;50.0;60.0;70.0;80.0;90.0			1			18.0;18.0;18.0;20.0;18.0;20.0;27.0;29.0;27.0;38.0;41.0;37.0;53.0	3
B	readout by shortest route	random	0.0;1.0;2.0;5.0;10.0;20.0;30.0;40.0;50.0;60.0;70.0;80.0;90.0			2			18.0;18.0;18.0;18.0;19.0;23.0;22.0;27.0;29.0;41.0;28.0;39.0;44.0	3
B	readout by shortest route	random	0.0;1.0;2.0;5.0;10.0;20.0;30.0;40.0;50.0;60.0;70.0;80.0;90.0			0			0.0;0.0;0.0;0.0;0.0;0.0;0.0;0.0;0.0;0.0;0.0;2.0;1.0	≥ 4
B	readout by shortest route	random	0.0;1.0;2.0;5.0;10.0;20.0;30.0;40.0;50.0;60.0;70.0;80.0;90.0			1			0.0;0.0;0.0;0.0;0.0;0.0;0.0;0.0;0.0;0.0;0.0;0.0;4.0	≥ 4
B	readout by shortest route	random	0.0;1.0;2.0;5.0;10.0;20.0;30.0;40.0;50.0;60.0;70.0;80.0;90.0			2			0.0;0.0;0.0;0.0;0.0;0.0;0.0;0.0;0.0;0.0;0.0;0.0;1.0	≥ 4
B	readout by shortest route	random	0.0;1.0;2.0;5.0;10.0;20.0;30.0;40.0;50.0;60.0;70.0;80.0;90.0			0			0.0;0.0;0.0;0.0;0.0;0.0;0.0;0.0;0.0;1.0;0.0;0.0;6.0	none
B	readout by shortest route	random	0.0;1.0;2.0;5.0;10.0;20.0;30.0;40.0;50.0;60.0;70.0;80.0;90.0			1			0.0;0.0;0.0;0.0;0.0;0.0;0.0;0.0;0.0;0.0;0.0;0.0;2.0	none
B	readout by shortest route	random	0.0;1.0;2.0;5.0;10.0;20.0;30.0;40.0;50.0;60.0;70.0;80.0;90.0			2			0.0;0.0;0.0;0.0;0.0;0.0;0.0;0.0;0.0;0.0;0.0;0.0;4.0	none
B	readout by shortest route	hubs first	0.0;1.0;2.0;5.0;10.0;20.0;30.0;40.0;50.0;60.0;70.0;80.0;90.0			-1			3555.0;3555.0;3555.0;3555.0;3555.0;3555.0;3555.0;3555.0;3555.0;3555.0;3555.0;3555.0;3555.0	1
B	readout by shortest route	hubs first	0.0;1.0;2.0;5.0;10.0;20.0;30.0;40.0;50.0;60.0;70.0;80.0;90.0			-1			523.0;509.0;508.0;495.0;488.0;480.0;480.0;480.0;480.0;480.0;480.0;480.0;480.0	2
B	readout by shortest route	hubs first	0.0;1.0;2.0;5.0;10.0;20.0;30.0;40.0;50.0;60.0;70.0;80.0;90.0			-1			18.0;32.0;33.0;46.0;53.0;60.0;58.0;58.0;52.0;51.0;50.0;49.0;47.0	3
B	readout by shortest route	hubs first	0.0;1.0;2.0;5.0;10.0;20.0;30.0;40.0;50.0;60.0;70.0;80.0;90.0			-1			0.0;0.0;0.0;0.0;0.0;1.0;3.0;3.0;9.0;10.0;11.0;12.0;8.0	≥ 4
B	readout by shortest route	hubs first	0.0;1.0;2.0;5.0;10.0;20.0;30.0;40.0;50.0;60.0;70.0;80.0;90.0			-1			0.0;0.0;0.0;0.0;0.0;0.0;0.0;0.0;0.0;0.0;0.0;0.0;6.0	none
C	kick										146075	IN09A006	40	0	0	-24.85649413963019	0.0
C	kick										146075	IN09A006	40	0	1	-28.106271263899743	0.0
C	kick										146075	IN09A006	160	4	0	-8.476893619348058	0.0
C	kick										146075	IN09A006	160	4	1	14.09199403580533	187.225
C	kick										21313	LPC1	40	0	0	27.17610976250314	12.275
C	kick										21313	LPC1	40	0	1	29.44741580152573	16.475
C	kick										21313	LPC1	160	4	0	-5.871483458307628	0.0
C	kick										21313	LPC1	160	4	1	-5.899420551133396	0.0
C	kick										78749	ORN DC1	40	0	0	-18.98658045173002	0.0
C	kick										78749	ORN DC1	40	0	1	-18.98662765852089	0.0
C	kick										78749	ORN DC1	160	4	0	-5.944430336864682	0.0
C	kick										78749	ORN DC1	160	4	1	-5.9444294147625625	0.0
C	kick										143060	LB1a	40	0	0	-13.577132986692543	0.0
C	kick										143060	LB1a	40	0	1	-13.577102830583083	0.0
C	kick										143060	LB1a	160	4	0	-5.452732934738499	0.0
C	kick										143060	LB1a	160	4	1	-5.45272822561173	0.0
C	kick										25208	Mi9	40	0	0	3.077879648812018	0.0
C	kick										25208	Mi9	40	0	1	3.0298661426899023	0.0
C	kick										25208	Mi9	160	4	0	-4.739685933484839	0.0
C	kick										25208	Mi9	160	4	1	-4.742260494195749	0.0
C	partners									3555	146075							563
C	partners									723	21313							175
C	partners									974	78749							125
C	partners									437	143060							104
C	partners									442	25208							103
D	access window																		10000	9.754566451066284	8.50057954979758;11.284674054769134	7.570582249377547	{'edges': [0.7, 0.7241097970054785, 0.7490499973133075, 0.7748492021449904, 0.8015369978215229, 0.8291439896927479, 0.8577018372353261, 0.8872432903595685, 0.9178022269667714, 0.9494136918001213, 0.9821139366337254, 1.0159404618458545, 1.050932059424077, 1.087128857451597, 1.1245723661258193, 1.163305525361911, 1.2033727540359498, 1.2448200009241361, 1.2876947973964796, 1.3320463119253936, 1.3779…
D	cell-loss tolerance																		10000	2.217701523867756	1.5899069689803484;3.888059601914083	1.432819400954379	{'edges': [0.7, 0.7241097970054785, 0.7490499973133075, 0.7748492021449904, 0.8015369978215229, 0.8291439896927479, 0.8577018372353261, 0.8872432903595685, 0.9178022269667714, 0.9494136918001213, 0.9821139366337254, 1.0159404618458545, 1.050932059424077, 1.087128857451597, 1.1245723661258193, 1.163305525361911, 1.2033727540359498, 1.2448200009241361, 1.2876947973964796, 1.3320463119253936, 1.3779…
E	one state																							0	0.2222222222222222;0.1111111111111111
E	one state																							1	0.2222222222222222;0.2222222222222222
E	one state																							2	0.2222222222222222;0.0
E	one state																							3	0.2222222222222222;0.1111111111111111
E	one state																							4	0.2222222222222222;0.0
E	one state																							5	0.2222222222222222;0.2222222222222222
E	one state																							6	0.2222222222222222;-0.1111111111111111
E	one state																							7	0.2222222222222222;0.0
E	one state																							8	0.2222222222222222;0.1111111111111111
E	one state																							9	0.2222222222222222;0.1111111111111111
E	across states																							0	0.6666666666666666;0.4444444444444444
E	across states																							1	0.7777777777777778;0.6666666666666666
E	across states																							2	0.5555555555555556;0.5555555555555556
E	across states																							3	0.7777777777777778;0.4444444444444444
E	across states																							4	0.7777777777777778;0.5555555555555556
F	visual inputs -> readout																									0	0.0	1.0
F	visual inputs -> readout																									691	17.00295275590551	0.999709956413012
F	visual inputs -> readout																									1382	34.00590551181102	0.999592668714332
F	visual inputs -> readout																									2032	50.0	0.9992547785210232
F	visual inputs -> readout																									4064	100.0	0.9983926927646616
F	ORNs -> MBONs																									0	0.0	1.0
F	ORNs -> MBONs																									691	17.00295275590551	0.8769120213530438
F	ORNs -> MBONs																									1382	34.00590551181102	0.7569269896778168
F	ORNs -> MBONs																									2032	50.0	0.641179119849257
F	ORNs -> MBONs																									4064	100.0	0.2695010448023154
G	connection																												intact	LC11	LC11	first	53551264.0	4	acetylcholine
G	connection																												intact	LC11	LC17	first	2450999.0	2	acetylcholine
G	connection																												intact	LC11	LC18	first	535954.0	1	acetylcholine
G	connection																												intact	LC11	LPLC1	first	806257.0	1	acetylcholine
G	connection																												intact	LC12	LC12	first	149567938.0	4	acetylcholine
G	connection																												intact	LC12	LC17	first	529531.0	1	acetylcholine
G	connection																												intact	LC17	LC12	first	728050.0	1	acetylcholine
G	connection																												intact	LC17	LC17	first	74408480.0	4	acetylcholine
G	connection																												intact	LC18	LC11	first	4005168.0	2	acetylcholine
G	connection																												intact	LC18	LC12	first	474233.0	1	acetylcholine
G	connection																												intact	LC18	LC17	first	1939518.0	2	acetylcholine
G	connection																												intact	LC18	LC18	first	36134097.0	4	acetylcholine
G	connection																												intact	LC18	LPLC1	first	1538947.0	2	acetylcholine
G	connection																												intact	LPLC1	LC11	first	3321752.0	2	acetylcholine
G	connection																												intact	LPLC1	LC18	first	671543.0	1	acetylcholine
G	connection																												intact	LPLC1	LPLC1	first	33466852.0	4	acetylcholine
G	connection																												intact	LPLC1	LPLC2	first	1206872.0	2	acetylcholine
G	connection																												intact	LPLC1	TmY5a	first	655124.0	1	acetylcholine
G	connection																												intact	LPLC2	LC12	first	537094.0	1	acetylcholine
G	connection																												intact	LPLC2	LPLC1	first	805519.0	1	acetylcholine
G	connection																												intact	LPLC2	LPLC2	first	58609971.0	4	acetylcholine
G	connection																												intact	LPLC2	TmY5a	first	999214.0	2	acetylcholine
G	connection																												intact	LC11	LC17	last	2682866.0	2	acetylcholine
G	connection																												intact	LC11	LoVC16	last	1510632.0	2	acetylcholine
G	connection																												intact	LC11	PVLP097	last	1477653.0	2	acetylcholine
G	connection																												intact	LC12	LC17	last	568915.0	1	acetylcholine
G	connection																												intact	LC12	LoVC16	last	4349754.0	2	acetylcholine
G	connection																												intact	LC12	PVLP036	last	7327079.0	3	acetylcholine
G	connection																												intact	LC12	PVLP037	last	11476468.0	3	acetylcholine
G	connection																												intact	LC12	PVLP085	last	8671791.0	3	acetylcholine
G	connection																												intact	LC12	PVLP097	last	15224139.0	3	acetylcholine
G	connection																												intact	LC17	LC17	last	30116555.0	4	acetylcholine
G	connection																												intact	LC17	LoVC16	last	2254380.0	2	acetylcholine
G	connection																												intact	LC17	PVLP036	last	4563659.0	2	acetylcholine
G	connection																												intact	LC17	PVLP037	last	889297.0	2	acetylcholine
G	connection																												intact	LC17	PVLP085	last	713308.0	1	acetylcholine
G	connection																												intact	LC18	LC17	last	863708.0	2	acetylcholine
G	connection																												intact	LC18	LoVC16	last	1307286.0	2	acetylcholine
G	connection																												intact	LC18	PVLP085	last	1396782.0	2	acetylcholine
G	connection																												intact	LC18	PVLP097	last	845150.0	1	acetylcholine
G	connection																												intact	TmY5a	LoVC16	last	886560.0	2	glutamate
G	network																												intact							41	41	{'LC12': 278363663.0, 'LC11': 181824435.0, 'LC17': 174504835.0, 'LPLC2': 140154423.0, 'TmY5a': 125540406.0, 'LPLC1': 116492318.0, 'LC18': 104582711.0}
G	connection																												60% removed	LC11	LC11	first	18777152.0	3	acetylcholine
G	connection																												60% removed	LC11	LC17	first	860583.0	2	acetylcholine
G	connection																												60% removed	LC11	LPLC1	first	286114.0	1	acetylcholine
G	connection																												60% removed	LC12	LC12	first	51183000.0	4	acetylcholine
G	connection																												60% removed	LC12	LC17	first	235846.0	1	acetylcholine
G	connection																												60% removed	LC17	LC12	first	193747.0	1	acetylcholine
G	connection																												60% removed	LC17	LC17	first	28310984.0	4	acetylcholine
G	connection																												60% removed	LC18	LC11	first	1571463.0	2	acetylcholine
G	connection																												60% removed	LC18	LC12	first	162925.0	1	acetylcholine
G	connection																												60% removed	LC18	LC17	first	725772.0	1	acetylcholine
G	connection																												60% removed	LC18	LC18	first	11550460.0	3	acetylcholine
G	connection																												60% removed	LC18	LPLC1	first	626853.0	1	acetylcholine
G	connection																												60% removed	LPLC1	LC11	first	1171105.0	2	acetylcholine
G	connection																												60% removed	LPLC1	LC18	first	258344.0	1	acetylcholine
G	connection																												60% removed	LPLC1	LPLC1	first	11842641.0	3	acetylcholine
G	connection																												60% removed	LPLC1	LPLC2	first	387321.0	1	acetylcholine
G	connection																												60% removed	LPLC1	TmY5a	first	160706.0	1	acetylcholine
G	connection																												60% removed	LPLC2	LC12	first	158835.0	1	acetylcholine
G	connection																												60% removed	LPLC2	LPLC1	first	295520.0	1	acetylcholine
G	connection																												60% removed	LPLC2	LPLC2	first	21054433.0	3	acetylcholine
G	connection																												60% removed	LPLC2	TmY5a	first	251450.0	1	acetylcholine
G	connection																												60% removed	LC11	LC17	last	1001163.0	2	acetylcholine
G	connection																												60% removed	LC11	LoVC16	last	507940.0	1	acetylcholine
G	connection																												60% removed	LC11	PVLP097	last	480946.0	1	acetylcholine
G	connection																												60% removed	LC12	LC17	last	215036.0	1	acetylcholine
G	connection																												60% removed	LC12	LoVC16	last	1357280.0	2	acetylcholine
G	connection																												60% removed	LC12	PVLP036	last	2359265.0	2	acetylcholine
G	connection																												60% removed	LC12	PVLP037	last	3562148.0	2	acetylcholine
G	connection																												60% removed	LC12	PVLP085	last	2714560.0	2	acetylcholine
G	connection																												60% removed	LC12	PVLP097	last	4750480.0	2	acetylcholine
G	connection																												60% removed	LC17	LC17	last	9950152.0	3	acetylcholine
G	connection																												60% removed	LC17	LoVC16	last	798052.0	1	acetylcholine
G	connection																												60% removed	LC17	PVLP036	last	1605050.0	2	acetylcholine
G	connection																												60% removed	LC17	PVLP037	last	381385.0	1	acetylcholine
G	connection																												60% removed	LC17	PVLP085	last	231410.0	1	acetylcholine
G	connection																												60% removed	LC18	LC17	last	247805.0	1	acetylcholine
G	connection																												60% removed	LC18	LoVC16	last	430632.0	1	acetylcholine
G	connection																												60% removed	LC18	PVLP085	last	462284.0	1	acetylcholine
G	connection																												60% removed	LC18	PVLP097	last	327048.0	1	acetylcholine
G	connection																												60% removed	TmY5a	LoVC16	last	299974.0	1	glutamate
G	network																												60% removed							40	41	{'LC12': 91000611.0, 'LC11': 62404373.0, 'LC17': 63427958.0, 'LPLC2': 46247427.0, 'TmY5a': 38197102.0, 'LPLC1': 40376920.0, 'LC18': 33757405.0}
G	edge bins (walks)																																						153127.50000000003;856050.7669905291;4785704.172438477;26754212.84488895;149567939.0	459382.5000000001
